# The sponge *Hymeniacidon perlevis* is introduced and widespread in the Western Atlantic

**DOI:** 10.64898/2026.08.03.741563

**Authors:** Thomas L. Turner, Humberto F. M. Fortunato, Gisele Lôbo-Hajdu, Juliet M. Wong

## Abstract

The marine sponge *Hymeniacidon perlevis* is a globally-distributed species, likely because it has been extensively spread through human means. The status of this species in the Western Atlantic has been difficult to discern due to the presence of a morphologically similar species *Hymeniacidon heliophila.* Here, we have collected *Hymeniacidon* specimens from the *H. heliophila* type location and compared their morphology and genotypes to material from Europe, North and South America, and publicly available datasets. Specimens from the type location closely matched the original description of *H. heliophila*, and were morphologically indistinguishable from *H. perlevis*. Multilocus sequencing data confirm that these samples are indistinguishable from *H. perlevis*, and that the name *H. heliophila* should therefore be considered a junior synonym of *H. perlevis*. Analysis of a global cox1 dataset further revealed significantly higher genetic diversity in Europe than in the remainder of the world combined, supporting a European origin for the species and suggesting that all other genotyped populations are introductions. In the Western Atlantic, we confirm the presence of *H. perlevis* in the Gulf of Mexico, but contrary to some past reports, are unable to confirm its presence in the Caribbean. Our results clarify the taxonomy, biogeography, and recent history of one of the world’s most widespread marine sponges.
