## Supplementary material for "The sponge *Hymeniacidon perlevis* is introduced and widespread in the Western Atlantic": Table S1. Metadata for all samples investigated.

Species	Authority	Type status	Sample ID	Museum vouchers ID	Date	Collection location	Collection region	Lat	Long	Depth	Mitochondrial Voucher(s); parenthetical if previously published	Ribosomal voucher(s); parenthetical if previously published	Collector	Notes
Hymeniacidon perlevis	(Montagu, 1814)	NA	NA	USNM 1498864	17-Jul-2018	Wachapreague Marina, Virginia	USA: Atlantic	37.60300	-75.68760	floating dock	PZ750764	PZ759603
Hymeniacidon perlevis	(Montagu, 1814)	NA	TLT1730	TBD	16-Jan-2026	Duke Aquafarm, North Carolina	USA: Atlantic	34.70066	-76.70380	floating oyster bag at surface	PZ750765	NA	Juliet Wong and Emma Johnson	NA
Hymeniacidon perlevis	(Montagu, 1814)	NA	TLT1731	TBD	16-Jan-2026	Duke Aquafarm, North Carolina	USA: Atlantic	34.70066	-76.70380	floating oyster bag at surface	NA	NA	Juliet Wong and Emma Johnson	NA
Hymeniacidon perlevis	(Montagu, 1814)	NA	TLT1732	TBD	16-Jan-2026	Duke Aquafarm, North Carolina	USA: Atlantic	34.70066	-76.70380	floating oyster bag at surface	PZ750766	NA	Juliet Wong and Emma Johnson	NA
Hymeniacidon perlevis	(Montagu, 1814)	NA	TLT1733	TBD	16-Jan-2026	Duke Aquafarm, North Carolina	USA: Atlantic	34.70066	-76.70380	floating oyster bag at surface	NA	NA	Juliet Wong and Emma Johnson	NA
Hymeniacidon perlevis	(Montagu, 1814)	NA	TLT1734	TBD	16-Jan-2026	Duke Aquafarm, North Carolina	USA: Atlantic	34.70066	-76.70380	intertidal	PZ750767	NA	Juliet Wong and Emma Johnson	NA
Hymeniacidon perlevis	(Montagu, 1814)	NA	TLT1735	TBD	16-Jan-2026	Duke Aquafarm, North Carolina	USA: Atlantic	34.70066	-76.70380	intertidal	PZ750768	NA	Juliet Wong and Emma Johnson	NA
Hymeniacidon perlevis	(Montagu, 1814)	Topotype for H. heliophila	TLT1736	TBD	16-Jan-2026	Duke Aquafarm, North Carolina	USA: Atlantic	34.70066	-76.70380	intertidal	PZ750769	PZ759605	Juliet Wong and Emma Johnson	NA
Hymeniacidon perlevis	(Montagu, 1814)	NA	TLT1737	TBD	16-Jan-2026	Duke Aquafarm, North Carolina	USA: Atlantic	34.70066	-76.70380	intertidal	PZ750770	NA	Juliet Wong and Emma Johnson	NA
Hymeniacidon perlevis	(Montagu, 1814)	NA	TLT1738	TBD	16-Jan-2026	Duke Aquafarm, North Carolina	USA: Atlantic	34.70066	-76.70380	intertidal	PZ750771	NA	Juliet Wong and Emma Johnson	NA
Hymeniacidon perlevis	(Montagu, 1814)	NA	TLT1739	TBD	16-Jan-2026	Duke Aquafarm, North Carolina	USA: Atlantic	34.70066	-76.70380	intertidal	PZ750772	NA	Juliet Wong and Emma Johnson	NA
Hymeniacidon perlevis	(Montagu, 1814)	NA	TLT1740	TBD	16-Jan-2026	Duke Aquafarm, North Carolina	USA: Atlantic	34.70066	-76.70380	intertidal	PZ750773	NA	Juliet Wong and Emma Johnson	NA
Hymeniacidon perlevis	(Montagu, 1814)	NA	TLT1741	TBD	16-Jan-2026	Duke Aquafarm, North Carolina	USA: Atlantic	34.70066	-76.70380	intertidal	PZ750774	PZ759604	Juliet Wong and Emma Johnson	NA
Hymeniacidon perlevis	(Montagu, 1814)	NA	TLT1742	TBD	19-Jan-2026	Rachel Carson Reserve, North Carolina	USA: Atlantic	34.71134	-76.67026	intertidal	PZ750775	NA	Juliet Wong and Joshua Osterberg	NA
Hymeniacidon perlevis	(Montagu, 1814)	NA	TLT1743	TBD	19-Jan-2026	Rachel Carson Reserve, North Carolina	USA: Atlantic	34.71134	-76.67026	intertidal	PZ750776	NA	Juliet Wong and Joshua Osterberg	NA
Hymeniacidon perlevis	(Montagu, 1814)	NA	TLT1744	TBD	19-Jan-2026	Rachel Carson Reserve, North Carolina	USA: Atlantic	34.71134	-76.67026	intertidal	NA	NA	Juliet Wong and Joshua Osterberg	NA
Hymeniacidon perlevis	(Montagu, 1814)	NA	TLT1745	TBD	19-Jan-2026	Rachel Carson Reserve, North Carolina	USA: Atlantic	34.71134	-76.67026	intertidal	NA	NA	Juliet Wong and Joshua Osterberg	NA
Hymeniacidon perlevis	(Montagu, 1814)	NA	TLT1746	TBD	19-Jan-2026	Rachel Carson Reserve, North Carolina	USA: Atlantic	34.71134	-76.67026	intertidal	PZ750777	PZ759607	Juliet Wong and Joshua Osterberg	NA
Hymeniacidon perlevis	(Montagu, 1814)	NA	TLT1747	TBD	19-Jan-2026	Rachel Carson Reserve, North Carolina	USA: Atlantic	34.71134	-76.67026	intertidal	PZ750778	NA	Juliet Wong and Joshua Osterberg	NA
Hymeniacidon perlevis	(Montagu, 1814)	NA	TLT1748	TBD	19-Jan-2026	Rachel Carson Reserve, North Carolina	USA: Atlantic	34.71134	-76.67026	intertidal	PZ750779	PZ759606	Juliet Wong and Joshua Osterberg	NA
Hymeniacidon perlevis	(Montagu, 1814)	NA	TLT1749	TBD	19-Jan-2026	Rachel Carson Reserve, North Carolina	USA: Atlantic	34.71134	-76.67026	intertidal	PZ750780	NA	Juliet Wong and Joshua Osterberg	NA
Hymeniacidon perlevis	(Montagu, 1814)	NA	TLT1750	TBD	19-Jan-2026	Rachel Carson Reserve, North Carolina	USA: Atlantic	34.71134	-76.67026	intertidal	PZ750781	PZ759608	Juliet Wong and Joshua Osterberg	NA
Hymeniacidon perlevis	(Montagu, 1814)	NA	TLT1751	TBD	19-Jan-2026	Rachel Carson Reserve, North Carolina	USA: Atlantic	34.71134	-76.67026	intertidal	PZ750782	NA	Juliet Wong and Joshua Osterberg	NA
Hymeniacidon perlevis	(Montagu, 1814)	NA	TLT1752	TBD	19-Jan-2026	Rachel Carson Reserve, North Carolina	USA: Atlantic	34.71134	-76.67026	intertidal	PZ750783	NA	Juliet Wong and Joshua Osterberg	NA
Hymeniacidon perlevis	(Montagu, 1814)	NA	TLT1753	TBD	19-Jan-2026	Rachel Carson Reserve, North Carolina	USA: Atlantic	34.71134	-76.67026	intertidal	PZ750784	NA	Juliet Wong and Joshua Osterberg	NA
Hymeniacidon perlevis	(Montagu, 1814)	NA	BUCSB422	TBD	22-Sep-2025	Naples ARMS 5, Santa Barbara, California	USA: Pacific	34.42183	-119.95147	intertidal	NA	PZ759609	Clint Nelson, Darrin Ambat, Skylah Reis, Svetlana Maslakova, Gustav Pauly	Found within an Autonomous Reef Monitoring Structure (ARMS)
Hymeniacidon perlevis	(Montagu, 1814)	NA	BO 160804-04	TBD	4-Aug-2016	Ladysmith Harbor, Vancouver Island, British Columbia	USA: Pacific	48.99632	-123.80729	intertidal	NA	NA	NA	GPS location is the location of the harbor, not the exact collection location; sample was not examined by the authors, but is included here because spicule measurements were shared by Bruce Ott and are included in the paper
Hymeniacidon cf. perlevis	NA	NA	CP-00020	NA	11-May-2024	Tuxpan, Veracruz, Mexico	Gulf of Mexico	20.99101	-97.31791	intertidal	NA	NA	Vicencio de la Cruz-Francisco	Sample was not examined by the authors, but is included here because the author shared the spicule measurements used in paper (Cruz-Francisco, 2025)
Hymeniacidon cf. perlevis	NA	NA	NA	USNM 37950	22-Feb-1978	Sta. 26A, Nameless Island, Galapagos Islands	Galapagos Islands	NA	NA	NA	NA	NA	William Duane Hope	Identified as H. sinapium by Rob W. M. van Soest
Hymeniacidon cf. perlevis	NA	NA	89-018B	USNM 41375	14-Feb-1989	Giant Cave, Cay Caulker, Belize	Carribean	17.58000	-88.58000	23 m	NA	NA	T. Iliffe	Identified as Hymeniacidon sp. by K. Ruetzler
Hymeniacidon sp.	NA	NA	NA	USNM 41425	11-Jun-1987	North Coast Wall, Mona Island, Puerto Rico	Carribean	18.091921	-67.891805	13.7 m	NA	NA	A. Kontos	Identified as Hymeniacidon sp. by K. Ruetzler; GPS location is approximated from named location.
Porifera sp.	NA	NA	NA	USNM 42448	19-Apr-1989	Barbados, West Coast	Carribean	13.24830	-59.65330	74 m	NA	NA	I. MacIntyre, R/V Seaward Johnson	Identified as Hymeniacidon sp. by K. Smith
Hymeniacidon perlevis	(Montagu, 1814)	NA	TLT1057	UCSB-IZC00069052		Santa Barbara Harbor, California	USA: Pacific	34.40559	-119.68964	floating dock	NA	PQ515909	Thomas Turner	NA
Hymeniacidon perlevis	(Montagu, 1814)	NA	NA	CASIZ 180246	14-Sep-2006	Newport Bay, California	USA: Pacific	NA	NA	NA	PZ750785	(MT422190)	Moss Landing Marine Lab	Collected from the H. sinapium type location
Hymeniacidon perlevis	(Montagu, 1814)	NA	TLT1032	NA	15-May-2021	Mission Bay, Dana Landing, San Diego, California	USA: Pacific	32.76712	-117.23498	floating dock	PZ750786		Thomas Turner	NA
Hymeniacidon perlevis	(Montagu, 1814)	NA	TLT349	NA	23-Aug-2019	Resort Wall, Los Angeles, California	USA: Pacific	33.76499	-118.42815	5-14 m	PZ750787		Thomas Turner	NA
Hymeniacidon perlevis	(Montagu, 1814)	NA	TLT550	NA	7-Jan-2020	Arroyo Quemado, Santa Barbara, California	USA: Pacific	34.46775	-120.11905	7-11 m	PZ750788		Thomas Turner	NA
Hymeniacidon perlevis	(Montagu, 1814)	NA	TLT710	NA	9-Jan-2021	Dana Point Harbor, Orange, California	USA: Pacific	33.46090	-117.69156	floating dock	PZ750790		Thomas Turner	NA
Hymeniacidon perlevis	(Montagu, 1814)	NA	TLT1079	SBMNH 718658	1-Jun-2021	Santa Barbara Harbor, California	USA: Pacific	34.40559	-119.68964	floating dock	PZ750791	(PQ515902)	Thomas Turner	NA
Hymeniacidon perlevis	(Montagu, 1814)	NA	TLT1265	SBMNH 718659	17-Jun-2022	Zebra Cove, Anacapa Island, California	USA: Pacific	34.01000	-119.44000	6-13 m	PZ750792	(PQ528232)	Thomas Turner	NA
Hymeniacidon perlevis	(Montagu, 1814)	NA	TLT658	SBMNH 718661	14-Dec-2020	Lechuza Point, Ventura, California	USA: Pacific	34.03437	-118.86146	intertidal	PZ750789	(PQ528235)	Thomas Turner	NA
Hymeniacidon perlevis	(Montagu, 1814)	n/a	NIB0615	BELUM.Mc2024.9	2021-04-29	Mount Stewart, Strangford Lough, N. Ireland	Europe	54.54482	-5.61017	intertidal	(PQ568944)	PQ528229.2	Christine Morrow	Ribosomal sequence previously submitted, but improved here by adding ITS amplicon sequencing
Hymeniacidon perlevis	(Montagu, 1814)	n/a	NIB0611	BELUM.Mc2024.8	2021-10-27	Carnalea, Bangor, N. Ireland	Europe	54.66844	-5.70801	intertidal	(PQ568943)	PQ528228.2	Christine Morrow	Ribosomal sequence previously submitted, but improved here by adding ITS amplicon sequencing
Hymeniacidon perlevis	(Montagu, 1814)	n/a	NIB0616	BELUM.Mc2024.10	2021-10-10	Portaferry, Strangford Lough, N. Ireland	Europe	54.38226	-5.55393	intertidal	(PQ568948)	PQ528230.2	Christine Morrow	Ribosomal sequence previously submitted, but improved here by adding ITS amplicon sequencing
Hymeniacidon sp.	NA	NA	NA	MNRJ 21598	15-Dec-2015	Ilha Grande, Rio de Janeiro	Brazil	−23.1372	−44.1562	0.5 m	NA	TBD	Humberto F. M. Fortunato	NA
Hymeniacidon caerulea	Pulitzer-Finali, 1986	NA	NA	MNRJ 21817	1-Jun-2017	Cayos Arcas, Gulf of Mexico	Caribbean	20.21	−91.98	NA	NA	TBD	Diana Ugalde	NA
Hymeniacidon caerulea	Pulitzer-Finali, 1986	NA	NA	MNRJ 18768	29-Sep-2014	Foz do Rio Amazonas	Brazil	−0.2457	−44.9015	23 m	NA	TBD	NHo Cruzeiro do Sul/ Fernando Moraes e Rodrigo Moura	NA
Hymeniacidon upaonassu	Fortunato, Pérez & Lôbo-Hajdu, 2020	NA	NA	MNRJ 21360	4-Nov-2017	Panaquatira, Maranhao	Brazil	−2.5180	−44.0273	tidal pool	NA	(PZ106674)	Humberto F. M. Fortunato	NA
Hymeniacidon upaonassu	Fortunato, Pérez & Lôbo-Hajdu, 2020	NA	NA	MNRJ 21390	4-Nov-2017	Panaquatira, Maranhao	Brazil	−2.5180	−44.0273	tidal pool	TBD	NA	Humberto F. M. Fortunato	NA
Hymeniacidon perlevis	(Montagu, 1814)	NA	NA	MNRJ 21771	26-Jan-2016	Niteroi, Rio de Janeiro	Brazil	−22.1623	−43.0788	0.5 m	TBD	TBD	Humberto F. M. Fortunato	NA
Hymeniacidon perlevis	(Montagu, 1814)	NA	NA	MNRJ 21783	26-Jan-2016	Niteroi, Rio de Janeiro	Brazil	−22.1623	−43.0788	0.5 m	TBD	NA	Humberto F. M. Fortunato	NA
Hymeniacidon perlevis	(Montagu, 1814)	NA	NA	MNRJ 21800	30-Oct-2017	Niteroi, Rio de Janeiro	Brazil	−22.1623	−43.0788	0.5 m	TBD	NA	Humberto F. M. Fortunato	NA
Hymeniacidon perlevis	(Montagu, 1814)	NA	NA	MNRJ 18436	15-Jun-2014	Wimereux, English Channel	France	50.76365	0.01541	tidal pool	TBD	(MG888739)	E. Hajdu, G. Lôbo-Hajdu & P. Willenz	NA
Hymeniacidon perlevis	(Montagu, 1814)	NA	NA	MNRJ 18437	15-Jun-2014	Wimereux, English Channel	France	50.76365	0.01541	tidal pool	TBD	(MG888737), TBD	E. Hajdu, G. Lôbo-Hajdu & P. Willenz	NA
Hymeniacidon upaonassu	Fortunato, Pérez & Lôbo-Hajdu, 2020	NA	NA	MNRJ 21346	5-Nov-2017	Araçagi, Maranhao	Brazil	-2.4632350	-44.2041683	tidal pool	NA	(PZ106673)	Humberto F. M. Fortunato	NA
