## Supplementary material for "The sponge *Hymeniacidon perlevis* is introduced and widespread in the Western Atlantic": Table S2. Measurement data from all spicules.

Species	Collection ID or voucher number	Length (microns)	Width (microns)
Hymeniacidon perlevis	BELUM.Mc2024.9	155.1	4.6
Hymeniacidon perlevis	BELUM.Mc2024.9	173	4.3
Hymeniacidon perlevis	BELUM.Mc2024.9	182	6.3
Hymeniacidon perlevis	BELUM.Mc2024.9	196.6	4.4
Hymeniacidon perlevis	BELUM.Mc2024.9	200.6	5.9
Hymeniacidon perlevis	BELUM.Mc2024.9	203.7	5.5
Hymeniacidon perlevis	BELUM.Mc2024.9	207.2	6
Hymeniacidon perlevis	BELUM.Mc2024.9	207.9	5.6
Hymeniacidon perlevis	BELUM.Mc2024.9	208	4.9
Hymeniacidon perlevis	BELUM.Mc2024.9	231.8	6.4
Hymeniacidon perlevis	BELUM.Mc2024.9	245.9	6
Hymeniacidon perlevis	BELUM.Mc2024.9	251.5	6.6
Hymeniacidon perlevis	BELUM.Mc2024.9	252.2	7.6
Hymeniacidon perlevis	BELUM.Mc2024.9	255.9	4.2
Hymeniacidon perlevis	BELUM.Mc2024.9	265.6	7.6
Hymeniacidon perlevis	BELUM.Mc2024.9	266.2	6.6
Hymeniacidon perlevis	BELUM.Mc2024.9	276	4.1
Hymeniacidon perlevis	BELUM.Mc2024.9	283.8	4.7
Hymeniacidon perlevis	BELUM.Mc2024.9	285.5	3.9
Hymeniacidon perlevis	BELUM.Mc2024.9	290	7
Hymeniacidon perlevis	BELUM.Mc2024.9	291.2	4.5
Hymeniacidon perlevis	BELUM.Mc2024.9	292.3	4.6
Hymeniacidon perlevis	BELUM.Mc2024.9	293	5
Hymeniacidon perlevis	BELUM.Mc2024.9	295	5.3
Hymeniacidon perlevis	BELUM.Mc2024.9	294.9	6.5
Hymeniacidon perlevis	BELUM.Mc2024.9	299.4	7.6
Hymeniacidon perlevis	BELUM.Mc2024.9	299.7	3.6
Hymeniacidon perlevis	BELUM.Mc2024.9	304.5	5.3
Hymeniacidon perlevis	BELUM.Mc2024.9	310.1	5.8
Hymeniacidon perlevis	BELUM.Mc2024.9	312.6	4
Hymeniacidon perlevis	BELUM.Mc2024.9	313.3	4.1
Hymeniacidon perlevis	BELUM.Mc2024.9	313.8	9.1
Hymeniacidon perlevis	BELUM.Mc2024.9	314.1	5.2
Hymeniacidon perlevis	BELUM.Mc2024.9	314.4	4.4
Hymeniacidon perlevis	BELUM.Mc2024.9	317.5	7.2
Hymeniacidon perlevis	BELUM.Mc2024.9	318	5.1
Hymeniacidon perlevis	BELUM.Mc2024.9	318.5	4.4
Hymeniacidon perlevis	BELUM.Mc2024.9	319.9	4.5
Hymeniacidon perlevis	BELUM.Mc2024.9	320	4.4
Hymeniacidon perlevis	BELUM.Mc2024.9	322	9.6
Hymeniacidon perlevis	BELUM.Mc2024.9	323	4
Hymeniacidon perlevis	BELUM.Mc2024.9	323.8	6.7
Hymeniacidon perlevis	BELUM.Mc2024.9	327.2	8.7
Hymeniacidon perlevis	BELUM.Mc2024.9	328.3	6.3
Hymeniacidon perlevis	BELUM.Mc2024.9	330.8	7.9
Hymeniacidon perlevis	BELUM.Mc2024.9	334.6	6
Hymeniacidon perlevis	BELUM.Mc2024.9	335.9	4.4
Hymeniacidon perlevis	BELUM.Mc2024.9	336.1	4.2
Hymeniacidon perlevis	BELUM.Mc2024.9	336.9	4.3
Hymeniacidon perlevis	BELUM.Mc2024.9	337.8	5.4
Hymeniacidon perlevis	BELUM.Mc2024.9	338.5	7.2
Hymeniacidon perlevis	BELUM.Mc2024.9	340.6	6
Hymeniacidon perlevis	BELUM.Mc2024.9	342.5	8.5
Hymeniacidon perlevis	BELUM.Mc2024.9	344.9	7
Hymeniacidon perlevis	BELUM.Mc2024.9	349	8.1
Hymeniacidon perlevis	BELUM.Mc2024.9	349	5.1
Hymeniacidon perlevis	BELUM.Mc2024.9	349.1	5.4
Hymeniacidon perlevis	BELUM.Mc2024.9	349.8	9.7
Hymeniacidon perlevis	BELUM.Mc2024.9	350.6	5.1
Hymeniacidon perlevis	BELUM.Mc2024.9	350.9	5
Hymeniacidon perlevis	BELUM.Mc2024.9	354.1	6.1
Hymeniacidon perlevis	BELUM.Mc2024.9	360.4	9.5
Hymeniacidon perlevis	BELUM.Mc2024.9	363	10.2
Hymeniacidon perlevis	BELUM.Mc2024.9	363.7	5.6
Hymeniacidon perlevis	BELUM.Mc2024.9	370.5	7.8
Hymeniacidon perlevis	BELUM.Mc2024.9	371	7
Hymeniacidon perlevis	BELUM.Mc2024.9	372.8	6
Hymeniacidon perlevis	BELUM.Mc2024.9	373.7	10.3
Hymeniacidon perlevis	BELUM.Mc2024.9	374.5	5.9
Hymeniacidon perlevis	BELUM.Mc2024.9	377	7.4
Hymeniacidon perlevis	BELUM.Mc2024.9	377.3	7.3
Hymeniacidon perlevis	BELUM.Mc2024.9	378.1	7.8
Hymeniacidon perlevis	BELUM.Mc2024.9	379.5	8.3
Hymeniacidon perlevis	BELUM.Mc2024.9	382	7.7
Hymeniacidon perlevis	BELUM.Mc2024.9	385.6	7.4
Hymeniacidon perlevis	BELUM.Mc2024.9	388	6.9
Hymeniacidon perlevis	BELUM.Mc2024.9	391.9	6.6
Hymeniacidon perlevis	BELUM.Mc2024.9	411.6	6.4
Hymeniacidon perlevis	BELUM.Mc2024.9	415.2	7.6
Hymeniacidon perlevis	BELUM.Mc2024.9	442.9	6.1
Hymeniacidon perlevis	CP-00020	131	4
Hymeniacidon perlevis	CP-00020	140	3.8
Hymeniacidon perlevis	CP-00020	141	4
Hymeniacidon perlevis	CP-00020	144	4.5
Hymeniacidon perlevis	CP-00020	147	4.8
Hymeniacidon perlevis	CP-00020	149	4.1
Hymeniacidon perlevis	CP-00020	155	4.2
Hymeniacidon perlevis	CP-00020	160	5
Hymeniacidon perlevis	CP-00020	160	3.9
Hymeniacidon perlevis	CP-00020	163	3.6
Hymeniacidon perlevis	CP-00020	165	3.5
Hymeniacidon perlevis	CP-00020	169	2.9
Hymeniacidon perlevis	CP-00020	170	4.1
Hymeniacidon perlevis	CP-00020	172	4.1
Hymeniacidon perlevis	CP-00020	175	3.9
Hymeniacidon perlevis	CP-00020	175	4.2
Hymeniacidon perlevis	CP-00020	180	4.1
Hymeniacidon perlevis	CP-00020	181	4.4
Hymeniacidon perlevis	CP-00020	182	4
Hymeniacidon perlevis	CP-00020	185	4.2
Hymeniacidon perlevis	CP-00020	187	4
Hymeniacidon perlevis	CP-00020	188	3.8
Hymeniacidon perlevis	CP-00020	190	4.4
Hymeniacidon perlevis	CP-00020	192	4.5
Hymeniacidon perlevis	CP-00020	195	4.3
Hymeniacidon perlevis	CP-00020	197	5
Hymeniacidon perlevis	CP-00020	197	5.2
Hymeniacidon perlevis	CP-00020	198	5
Hymeniacidon perlevis	CP-00020	203	4
Hymeniacidon perlevis	CP-00020	206	4.9
Hymeniacidon perlevis	CP-00020	208	4.5
Hymeniacidon perlevis	CP-00020	221	5
Hymeniacidon perlevis	CP-00020	233	4.6
Hymeniacidon perlevis	CP-00020	234	5
Hymeniacidon perlevis	CP-00020	235	4
Hymeniacidon perlevis	CP-00020	240	6
Hymeniacidon perlevis	CP-00020	240	4.4
Hymeniacidon perlevis	CP-00020	247	5
Hymeniacidon perlevis	CP-00020	255	5
Hymeniacidon perlevis	CP-00020	255	4.9
Hymeniacidon perlevis	CP-00020	260	4.2
Hymeniacidon perlevis	CP-00020	260	5.8
Hymeniacidon perlevis	CP-00020	260	4.7
Hymeniacidon perlevis	CP-00020	261	4.9
Hymeniacidon perlevis	CP-00020	262	4.5
Hymeniacidon perlevis	CP-00020	262	4.8
Hymeniacidon perlevis	CP-00020	262	5
Hymeniacidon perlevis	CP-00020	265	4.8
Hymeniacidon perlevis	CP-00020	265	5.1
Hymeniacidon perlevis	CP-00020	268	4.9
Hymeniacidon perlevis	CP-00020	270	5.2
Hymeniacidon perlevis	CP-00020	278	4
Hymeniacidon perlevis	CP-00020	280	5.1
Hymeniacidon perlevis	CP-00020	284	6
Hymeniacidon perlevis	CP-00020	289	4.6
Hymeniacidon perlevis	CP-00020	289	4.3
Hymeniacidon perlevis	CP-00020	290	8
Hymeniacidon perlevis	CP-00020	290	3.8
Hymeniacidon perlevis	CP-00020	296	4.3
Hymeniacidon perlevis	CP-00020	296	5.4
Hymeniacidon perlevis	CP-00020	300	7.2
Hymeniacidon perlevis	CP-00020	310	7.8
Hymeniacidon perlevis	CP-00020	310	6.3
Hymeniacidon perlevis	CP-00020	310	7
Hymeniacidon perlevis	CP-00020	311	6.5
Hymeniacidon perlevis	CP-00020	320	8.6
Hymeniacidon perlevis	CP-00020	320	7.3
Hymeniacidon perlevis	CP-00020	320	7.5
Hymeniacidon perlevis	CP-00020	322	6
Hymeniacidon perlevis	CP-00020	322	6
Hymeniacidon perlevis	CP-00020	325	6.5
Hymeniacidon perlevis	CP-00020	326	6.2
Hymeniacidon perlevis	CP-00020	329	5.1
Hymeniacidon perlevis	CP-00020	330	6
Hymeniacidon perlevis	CP-00020	333	9
Hymeniacidon perlevis	CP-00020	338	6.8
Hymeniacidon perlevis	CP-00020	341	7.8
Hymeniacidon perlevis	CP-00020	342	6.9
Hymeniacidon perlevis	CP-00020	344	7
Hymeniacidon perlevis	CP-00020	345	6
Hymeniacidon perlevis	CP-00020	346	8.7
Hymeniacidon perlevis	CP-00020	349	7.4
Hymeniacidon perlevis	CP-00020	350	7.2
Hymeniacidon perlevis	CP-00020	360	7.4
Hymeniacidon perlevis	CP-00020	375	8
Hymeniacidon perlevis	CP-00020	390	7.6
Hymeniacidon perlevis	CP-00020	394	7.7
Hymeniacidon perlevis	CP-00020	399	8
Hymeniacidon perlevis	CP-00020	401	8.7
Hymeniacidon perlevis	CP-00020	409	7.7
Hymeniacidon perlevis	MNRJ 21771	94.541	5.701
Hymeniacidon perlevis	MNRJ 21771	95.854	2.236
Hymeniacidon perlevis	MNRJ 21771	97.563	2.272
Hymeniacidon perlevis	MNRJ 21771	109.428	2.571
Hymeniacidon perlevis	MNRJ 21771	111.721	3.075
Hymeniacidon perlevis	MNRJ 21771	124.995	4.687
Hymeniacidon perlevis	MNRJ 21771	125.14	4.52
Hymeniacidon perlevis	MNRJ 21771	127.519	3.03
Hymeniacidon perlevis	MNRJ 21771	129.947	2.174
Hymeniacidon perlevis	MNRJ 21771	132.105	3.438
Hymeniacidon perlevis	MNRJ 21771	135.128	3.125
Hymeniacidon perlevis	MNRJ 21771	143.005	2.727
Hymeniacidon perlevis	MNRJ 21771	143.396	6.197
Hymeniacidon perlevis	MNRJ 21771	143.618	2.828
Hymeniacidon perlevis	MNRJ 21771	148.044	4.152
Hymeniacidon perlevis	MNRJ 21771	151.288	2.828
Hymeniacidon perlevis	MNRJ 21771	156.978	2
Hymeniacidon perlevis	MNRJ 21771	157.259	3.367
Hymeniacidon perlevis	MNRJ 21771	157.593	3.075
Hymeniacidon perlevis	MNRJ 21771	163.11	2
Hymeniacidon perlevis	MNRJ 21771	165.086	2.272
Hymeniacidon perlevis	MNRJ 21771	165.307	1.818
Hymeniacidon perlevis	MNRJ 21771	167.505	4
Hymeniacidon perlevis	MNRJ 21771	169.296	3
Hymeniacidon perlevis	MNRJ 21771	170.53	6.734
Hymeniacidon perlevis	MNRJ 21771	171	4
Hymeniacidon perlevis	MNRJ 21771	171.511	2.236
Hymeniacidon perlevis	MNRJ 21771	172.129	3.367
Hymeniacidon perlevis	MNRJ 21771	173.131	2.727
Hymeniacidon perlevis	MNRJ 21771	175.332	2.525
Hymeniacidon perlevis	MNRJ 21771	185.118	4.545
Hymeniacidon perlevis	MNRJ 21771	186.073	3.075
Hymeniacidon perlevis	MNRJ 21771	186.132	3
Hymeniacidon perlevis	MNRJ 21771	186.561	3
Hymeniacidon perlevis	MNRJ 21771	193.132	6
Hymeniacidon perlevis	MNRJ 21771	197.6	3.493
Hymeniacidon perlevis	MNRJ 21771	200.599	4.545
Hymeniacidon perlevis	MNRJ 21771	202.017	3.03
Hymeniacidon perlevis	MNRJ 21771	202.332	6.25
Hymeniacidon perlevis	MNRJ 21771	218.231	4.635
Hymeniacidon perlevis	MNRJ 21771	225.517	3.278
Hymeniacidon perlevis	MNRJ 21771	226.778	6.734
Hymeniacidon perlevis	MNRJ 21771	230.916	5.462
Hymeniacidon perlevis	MNRJ 21771	232.149	6.817
Hymeniacidon perlevis	MNRJ 21771	234.661	3.906
Hymeniacidon perlevis	MNRJ 21771	236.022	4.545
Hymeniacidon perlevis	MNRJ 21771	239.91	4.419
Hymeniacidon perlevis	MNRJ 21771	240.553	3.788
Hymeniacidon perlevis	MNRJ 21771	241.718	3.787
Hymeniacidon perlevis	MNRJ 21771	245.078	6.674
Hymeniacidon perlevis	MNRJ 21771	245.292	5.082
Hymeniacidon perlevis	MNRJ 21771	245.919	6.987
Hymeniacidon perlevis	MNRJ 21771	250.18	7.575
Hymeniacidon perlevis	MNRJ 21771	251.361	6.984
Hymeniacidon perlevis	MNRJ 21771	251.776	4.419
Hymeniacidon perlevis	MNRJ 21771	251.852	5.081
Hymeniacidon perlevis	MNRJ 21771	253.291	6.06
Hymeniacidon perlevis	MNRJ 21771	254.354	4.94
Hymeniacidon perlevis	MNRJ 21771	258.833	4.45
Hymeniacidon perlevis	MNRJ 21771	260.667	4.555
Hymeniacidon perlevis	MNRJ 21771	261.579	3.03
Hymeniacidon perlevis	MNRJ 21771	263.069	2.431
Hymeniacidon perlevis	MNRJ 21771	264.059	6.061
Hymeniacidon perlevis	MNRJ 21771	267.959	5.634
Hymeniacidon perlevis	MNRJ 21771	268.664	3.636
Hymeniacidon perlevis	MNRJ 21771	269.803	4.08
Hymeniacidon perlevis	MNRJ 21771	270.031	4.761
Hymeniacidon perlevis	MNRJ 21771	273.478	7.031
Hymeniacidon perlevis	MNRJ 21771	273.973	7.273
Hymeniacidon perlevis	MNRJ 21771	279.848	7.323
Hymeniacidon perlevis	MNRJ 21771	280.612	4.941
Hymeniacidon perlevis	MNRJ 21771	282.206	6.06
Hymeniacidon perlevis	MNRJ 21771	288.762	7.03
Hymeniacidon perlevis	MNRJ 21771	289.064	6.472
Hymeniacidon perlevis	MNRJ 21771	289.575	7.936
Hymeniacidon perlevis	MNRJ 21771	289.683	6.102
Hymeniacidon perlevis	MNRJ 21771	291.885	9.254
Hymeniacidon perlevis	MNRJ 21771	292.189	5.469
Hymeniacidon perlevis	MNRJ 21771	292.453	7.37
Hymeniacidon perlevis	MNRJ 21771	293.325	6.101
Hymeniacidon perlevis	MNRJ 21771	296.101	7.329
Hymeniacidon perlevis	MNRJ 21771	297.361	8.637
Hymeniacidon perlevis	MNRJ 21771	297.876	3.075
Hymeniacidon perlevis	MNRJ 21771	300.162	7.147
Hymeniacidon perlevis	MNRJ 21771	301.515	6.06
Hymeniacidon perlevis	MNRJ 21771	302.13	5.301
Hymeniacidon perlevis	MNRJ 21771	302.675	7.098
Hymeniacidon perlevis	MNRJ 21771	303.126	4.545
Hymeniacidon perlevis	MNRJ 21771	303.893	6.247
Hymeniacidon perlevis	MNRJ 21771	305.938	4.285
Hymeniacidon perlevis	MNRJ 21771	308.278	7.098
Hymeniacidon perlevis	MNRJ 21771	310.361	7.687
Hymeniacidon perlevis	MNRJ 21771	311.639	6.629
Hymeniacidon perlevis	MNRJ 21771	316.013	7.273
Hymeniacidon perlevis	MNRJ 21771	316.699	9.091
Hymeniacidon perlevis	MNRJ 21771	325.722	6.675
Hymeniacidon perlevis	MNRJ 21771	326.876	6.629
Hymeniacidon perlevis	MNRJ 21771	355.057	4.94
Hymeniacidon perlevis	MNRJ 21771	376.254	8.131
Hymeniacidon perlevis	MNRJ 21771	386.213	9.091
Hymeniacidon perlevis	TLT1736	113.5	3.4
Hymeniacidon perlevis	TLT1736	116.6	4.2
Hymeniacidon perlevis	TLT1736	117.4	3.3
Hymeniacidon perlevis	TLT1736	131	3.2
Hymeniacidon perlevis	TLT1736	133.4	4.9
Hymeniacidon perlevis	TLT1736	135.2	4.3
Hymeniacidon perlevis	TLT1736	147.8	4.6
Hymeniacidon perlevis	TLT1736	151.9	3.3
Hymeniacidon perlevis	TLT1736	153.5	4.5
Hymeniacidon perlevis	TLT1736	162.4	1.7
Hymeniacidon perlevis	TLT1736	163.2	5
Hymeniacidon perlevis	TLT1736	164.5	3.5
Hymeniacidon perlevis	TLT1736	166.7	4
Hymeniacidon perlevis	TLT1736	172.7	4.4
Hymeniacidon perlevis	TLT1736	173.7	6
Hymeniacidon perlevis	TLT1736	183.2	3
Hymeniacidon perlevis	TLT1736	185.4	3
Hymeniacidon perlevis	TLT1736	187.1	4.9
Hymeniacidon perlevis	TLT1736	187.8	5.7
Hymeniacidon perlevis	TLT1736	191.7	4.3
Hymeniacidon perlevis	TLT1736	195	4.1
Hymeniacidon perlevis	TLT1736	219	4.4
Hymeniacidon perlevis	TLT1736	223.4	3.5
Hymeniacidon perlevis	TLT1736	227.2	4.3
Hymeniacidon perlevis	TLT1736	231.5	2.9
Hymeniacidon perlevis	TLT1736	232.8	5.2
Hymeniacidon perlevis	TLT1736	235.2	5.9
Hymeniacidon perlevis	TLT1736	237.9	5.7
Hymeniacidon perlevis	TLT1736	240.7	5.4
Hymeniacidon perlevis	TLT1736	242.1	5.4
Hymeniacidon perlevis	TLT1736	243	3.5
Hymeniacidon perlevis	TLT1736	246.1	7.1
Hymeniacidon perlevis	TLT1736	246.8	2.5
Hymeniacidon perlevis	TLT1736	246.8	6.1
Hymeniacidon perlevis	TLT1736	246.9	3.3
Hymeniacidon perlevis	TLT1736	248.2	4.2
Hymeniacidon perlevis	TLT1736	249.3	3.5
Hymeniacidon perlevis	TLT1736	250	5.4
Hymeniacidon perlevis	TLT1736	253.8	3.2
Hymeniacidon perlevis	TLT1736	258.3	6.1
Hymeniacidon perlevis	TLT1736	259.7	4
Hymeniacidon perlevis	TLT1736	261.2	5.4
Hymeniacidon perlevis	TLT1736	262.4	4
Hymeniacidon perlevis	TLT1736	267	5.8
Hymeniacidon perlevis	TLT1736	268.2	3.2
Hymeniacidon perlevis	TLT1736	268.9	6.5
Hymeniacidon perlevis	TLT1736	271	5.9
Hymeniacidon perlevis	TLT1736	271.4	6.8
Hymeniacidon perlevis	TLT1736	273.1	5.9
Hymeniacidon perlevis	TLT1736	273.2	5.3
Hymeniacidon perlevis	TLT1736	273.2	2.6
Hymeniacidon perlevis	TLT1736	273.8	6.3
Hymeniacidon perlevis	TLT1736	277.3	5.3
Hymeniacidon perlevis	TLT1736	281.5	4.4
Hymeniacidon perlevis	TLT1736	282.1	7
Hymeniacidon perlevis	TLT1736	284.4	6.7
Hymeniacidon perlevis	TLT1736	285.3	6.6
Hymeniacidon perlevis	TLT1736	285.6	4.7
Hymeniacidon perlevis	TLT1736	286.4	5.8
Hymeniacidon perlevis	TLT1736	286.6	4.3
Hymeniacidon perlevis	TLT1736	290.2	6
Hymeniacidon perlevis	TLT1736	290.4	5.2
Hymeniacidon perlevis	TLT1736	297.6	5.6
Hymeniacidon perlevis	TLT1736	298.7	5.4
Hymeniacidon perlevis	TLT1736	300.2	6.9
Hymeniacidon perlevis	TLT1736	300.7	5.5
Hymeniacidon perlevis	TLT1736	304.5	7
Hymeniacidon perlevis	TLT1736	305	6.7
Hymeniacidon perlevis	TLT1736	310.6	3.9
Hymeniacidon perlevis	TLT1736	317	5.8
Hymeniacidon perlevis	TLT1736	318.4	7.1
Hymeniacidon perlevis	TLT1736	322.8	5.3
Hymeniacidon perlevis	TLT1736	342.4	6.2
Hymeniacidon perlevis	TLT595	133.7	3.4
Hymeniacidon perlevis	TLT595	139.1	4.2
Hymeniacidon perlevis	TLT595	139.3	4.5
Hymeniacidon perlevis	TLT595	139.4	4.3
Hymeniacidon perlevis	TLT595	141.9	3.8
Hymeniacidon perlevis	TLT595	145.9	3.8
Hymeniacidon perlevis	TLT595	149.1	5.3
Hymeniacidon perlevis	TLT595	150.2	5.1
Hymeniacidon perlevis	TLT595	150.9	3.6
Hymeniacidon perlevis	TLT595	154.2	4.2
Hymeniacidon perlevis	TLT595	156.5	4.3
Hymeniacidon perlevis	TLT595	161.3	4.7
Hymeniacidon perlevis	TLT595	164.4	4.2
Hymeniacidon perlevis	TLT595	167.8	3.7
Hymeniacidon perlevis	TLT595	168.1	5.7
Hymeniacidon perlevis	TLT595	168.2	3.5
Hymeniacidon perlevis	TLT595	171.6	4.9
Hymeniacidon perlevis	TLT595	181	5
Hymeniacidon perlevis	TLT595	186.3	5.8
Hymeniacidon perlevis	TLT595	188.7	4.9
Hymeniacidon perlevis	TLT595	188.9	3.8
Hymeniacidon perlevis	TLT595	193.5	5.3
Hymeniacidon perlevis	TLT595	205.1	5.3
Hymeniacidon perlevis	TLT595	205.9	3.1
Hymeniacidon perlevis	TLT595	208	3.7
Hymeniacidon perlevis	TLT595	211.7	5
Hymeniacidon perlevis	TLT595	217.2	6.1
Hymeniacidon perlevis	TLT595	224	5.1
Hymeniacidon perlevis	TLT595	248.7	3.9
Hymeniacidon perlevis	TLT595	253.6	4.3
Hymeniacidon perlevis	TLT595	253.8	3.6
Hymeniacidon perlevis	TLT595	268.2	5.8
Hymeniacidon perlevis	TLT595	271.5	3.7
Hymeniacidon perlevis	TLT595	289	2.8
Hymeniacidon perlevis	TLT595	292.4	4.1
Hymeniacidon perlevis	TLT595	292.9	4.2
Hymeniacidon perlevis	TLT595	297.6	5
Hymeniacidon perlevis	TLT595	299.4	3.3
Hymeniacidon perlevis	TLT595	325.3	7.6
Hymeniacidon perlevis	UCSB-IZC00069052	120.1	2.9
Hymeniacidon perlevis	UCSB-IZC00069052	126.8	3.9
Hymeniacidon perlevis	UCSB-IZC00069052	127.3	3.2
Hymeniacidon perlevis	UCSB-IZC00069052	127.8	4
Hymeniacidon perlevis	UCSB-IZC00069052	129.1	3.7
Hymeniacidon perlevis	UCSB-IZC00069052	130.5	2.9
Hymeniacidon perlevis	UCSB-IZC00069052	137.3	2.5
Hymeniacidon perlevis	UCSB-IZC00069052	139.8	3.1
Hymeniacidon perlevis	UCSB-IZC00069052	143.7	3.3
Hymeniacidon perlevis	UCSB-IZC00069052	145	3.3
Hymeniacidon perlevis	UCSB-IZC00069052	146.8	3.7
Hymeniacidon perlevis	UCSB-IZC00069052	148.4	2.5
Hymeniacidon perlevis	UCSB-IZC00069052	149.4	3
Hymeniacidon perlevis	UCSB-IZC00069052	150.1	4
Hymeniacidon perlevis	UCSB-IZC00069052	150.2	3.1
Hymeniacidon perlevis	UCSB-IZC00069052	151	3.7
Hymeniacidon perlevis	UCSB-IZC00069052	151.3	4.1
Hymeniacidon perlevis	UCSB-IZC00069052	152.2	3.4
Hymeniacidon perlevis	UCSB-IZC00069052	153.6	3.3
Hymeniacidon perlevis	UCSB-IZC00069052	159.8	4.2
Hymeniacidon perlevis	UCSB-IZC00069052	164.3	3.9
Hymeniacidon perlevis	UCSB-IZC00069052	168.2	4.2
Hymeniacidon perlevis	UCSB-IZC00069052	171.1	5.1
Hymeniacidon perlevis	UCSB-IZC00069052	171.4	4.1
Hymeniacidon perlevis	UCSB-IZC00069052	173.1	3.6
Hymeniacidon perlevis	UCSB-IZC00069052	174.3	5.4
Hymeniacidon perlevis	UCSB-IZC00069052	174.4	3
Hymeniacidon perlevis	UCSB-IZC00069052	174.5	3.5
Hymeniacidon perlevis	UCSB-IZC00069052	175.6	3.7
Hymeniacidon perlevis	UCSB-IZC00069052	176.2	4.5
Hymeniacidon perlevis	UCSB-IZC00069052	176.6	4.8
Hymeniacidon perlevis	UCSB-IZC00069052	177.3	4.9
Hymeniacidon perlevis	UCSB-IZC00069052	180.1	4.6
Hymeniacidon perlevis	UCSB-IZC00069052	180.7	4.5
Hymeniacidon perlevis	UCSB-IZC00069052	183.6	4.9
Hymeniacidon perlevis	UCSB-IZC00069052	188.9	4.3
Hymeniacidon perlevis	UCSB-IZC00069052	189.3	4.1
Hymeniacidon perlevis	UCSB-IZC00069052	189.5	3.6
Hymeniacidon perlevis	UCSB-IZC00069052	194.2	4.7
Hymeniacidon perlevis	UCSB-IZC00069052	202.1	4.7
Hymeniacidon perlevis	UCSB-IZC00069052	203.6	4.3
Hymeniacidon perlevis	UCSB-IZC00069052	208.9	3.8
Hymeniacidon perlevis	UCSB-IZC00069052	208.9	5.7
Hymeniacidon perlevis	UCSB-IZC00069052	209.5	4
Hymeniacidon perlevis	UCSB-IZC00069052	209.6	3.2
Hymeniacidon perlevis	UCSB-IZC00069052	210.9	5.1
Hymeniacidon perlevis	UCSB-IZC00069052	211.1	6.1
Hymeniacidon perlevis	UCSB-IZC00069052	212.8	5
Hymeniacidon perlevis	UCSB-IZC00069052	213.2	3.7
Hymeniacidon perlevis	UCSB-IZC00069052	215.9	5
Hymeniacidon perlevis	UCSB-IZC00069052	216	4
Hymeniacidon perlevis	UCSB-IZC00069052	216.3	6.6
Hymeniacidon perlevis	UCSB-IZC00069052	221.2	5.7
Hymeniacidon perlevis	UCSB-IZC00069052	225.4	5.1
Hymeniacidon perlevis	UCSB-IZC00069052	228	4.8
Hymeniacidon perlevis	UCSB-IZC00069052	228.3	4.6
Hymeniacidon perlevis	UCSB-IZC00069052	233	3.2
Hymeniacidon perlevis	UCSB-IZC00069052	235.6	4.8
Hymeniacidon perlevis	UCSB-IZC00069052	236.7	3.5
Hymeniacidon perlevis	UCSB-IZC00069052	236.7	4.6
Hymeniacidon perlevis	UCSB-IZC00069052	237.9	4.9
Hymeniacidon perlevis	UCSB-IZC00069052	238.7	5.5
Hymeniacidon perlevis	UCSB-IZC00069052	239.4	3.8
Hymeniacidon perlevis	UCSB-IZC00069052	239.6	5
Hymeniacidon perlevis	UCSB-IZC00069052	240.8	4.9
Hymeniacidon perlevis	UCSB-IZC00069052	241	4.7
Hymeniacidon perlevis	UCSB-IZC00069052	245.7	3.1
Hymeniacidon perlevis	UCSB-IZC00069052	246	5
Hymeniacidon perlevis	UCSB-IZC00069052	246.9	4.8
Hymeniacidon perlevis	UCSB-IZC00069052	247.1	5
Hymeniacidon perlevis	UCSB-IZC00069052	247.3	5.1
Hymeniacidon perlevis	UCSB-IZC00069052	249.1	4.6
Hymeniacidon perlevis	UCSB-IZC00069052	250.7	5
Hymeniacidon perlevis	UCSB-IZC00069052	254.8	4.8
Hymeniacidon perlevis	UCSB-IZC00069052	257.2	4.3
Hymeniacidon perlevis	UCSB-IZC00069052	257.2	5.5
Hymeniacidon perlevis	UCSB-IZC00069052	259.9	5.4
Hymeniacidon perlevis	UCSB-IZC00069052	260	5.3
Hymeniacidon perlevis	UCSB-IZC00069052	263.7	4.9
Hymeniacidon perlevis	UCSB-IZC00069052	263.8	3
Hymeniacidon perlevis	UCSB-IZC00069052	264.6	5.2
Hymeniacidon perlevis	UCSB-IZC00069052	266.2	6.7
Hymeniacidon perlevis	UCSB-IZC00069052	266.6	5.2
Hymeniacidon perlevis	UCSB-IZC00069052	272.1	5.4
Hymeniacidon perlevis	UCSB-IZC00069052	272.5	4.1
Hymeniacidon perlevis	UCSB-IZC00069052	272.6	5
Hymeniacidon perlevis	UCSB-IZC00069052	272.7	3.7
Hymeniacidon perlevis	UCSB-IZC00069052	274.2	5.1
Hymeniacidon perlevis	UCSB-IZC00069052	275.6	5.2
Hymeniacidon perlevis	UCSB-IZC00069052	276.6	5.4
Hymeniacidon perlevis	UCSB-IZC00069052	278.7	4.9
Hymeniacidon perlevis	UCSB-IZC00069052	279.9	4.5
Hymeniacidon perlevis	UCSB-IZC00069052	280	5.7
Hymeniacidon perlevis	UCSB-IZC00069052	280.7	4.6
Hymeniacidon perlevis	UCSB-IZC00069052	281.1	5.5
Hymeniacidon perlevis	UCSB-IZC00069052	282.1	4.1
Hymeniacidon perlevis	UCSB-IZC00069052	282.5	6
Hymeniacidon perlevis	UCSB-IZC00069052	282.6	7.1
Hymeniacidon perlevis	UCSB-IZC00069052	282.9	5.6
Hymeniacidon perlevis	UCSB-IZC00069052	283.2	4.9
Hymeniacidon perlevis	UCSB-IZC00069052	283.3	6
Hymeniacidon perlevis	UCSB-IZC00069052	283.3	6.1
Hymeniacidon perlevis	UCSB-IZC00069052	283.6	5.7
Hymeniacidon perlevis	UCSB-IZC00069052	283.6	5.7
Hymeniacidon perlevis	UCSB-IZC00069052	285.2	5.2
Hymeniacidon perlevis	UCSB-IZC00069052	285.2	4.6
Hymeniacidon perlevis	UCSB-IZC00069052	285.9	5.1
Hymeniacidon perlevis	UCSB-IZC00069052	286.2	5.6
Hymeniacidon perlevis	UCSB-IZC00069052	287.2	5.1
Hymeniacidon perlevis	UCSB-IZC00069052	287.8	6
Hymeniacidon perlevis	UCSB-IZC00069052	288.2	5.4
Hymeniacidon perlevis	UCSB-IZC00069052	288.9	4
Hymeniacidon perlevis	UCSB-IZC00069052	289.1	6.2
Hymeniacidon perlevis	UCSB-IZC00069052	290.1	4
Hymeniacidon perlevis	UCSB-IZC00069052	291	5.7
Hymeniacidon perlevis	UCSB-IZC00069052	291.1	6.3
Hymeniacidon perlevis	UCSB-IZC00069052	291.1	6.1
Hymeniacidon perlevis	UCSB-IZC00069052	292.3	4.9
Hymeniacidon perlevis	UCSB-IZC00069052	293.5	6.5
Hymeniacidon perlevis	UCSB-IZC00069052	294.3	4.3
Hymeniacidon perlevis	UCSB-IZC00069052	295	5.5
Hymeniacidon perlevis	UCSB-IZC00069052	295.3	5.6
Hymeniacidon perlevis	UCSB-IZC00069052	296.2	4.3
Hymeniacidon perlevis	UCSB-IZC00069052	296.9	5.5
Hymeniacidon perlevis	UCSB-IZC00069052	298.6	6
Hymeniacidon perlevis	UCSB-IZC00069052	301.1	6.1
Hymeniacidon perlevis	UCSB-IZC00069052	301.5	7
Hymeniacidon perlevis	UCSB-IZC00069052	304.8	5.1
Hymeniacidon perlevis	UCSB-IZC00069052	307.3	5.6
Hymeniacidon perlevis	UCSB-IZC00069052	307.6	6.7
Hymeniacidon perlevis	UCSB-IZC00069052	310.9	5.7
Hymeniacidon perlevis	UCSB-IZC00069052	312.4	5.9
Hymeniacidon perlevis	UCSB-IZC00069052	314.6	5.6
Hymeniacidon perlevis	UCSB-IZC00069052	316.7	5.4
Hymeniacidon perlevis	UCSB-IZC00069052	318.8	6.8
Hymeniacidon perlevis	UCSB-IZC00069052	319.1	4.8
Hymeniacidon perlevis	UCSB-IZC00069052	319.7	5.5
Hymeniacidon perlevis	UCSB-IZC00069052	332.8	4.5
Hymeniacidon perlevis	UCSB-IZC00069052	340.2	3.8
Hymeniacidon perlevis	UCSB-IZC00069052	378.4	8.6
Hymeniacidon sp.	BO 160804-04	137.8	4.94
Hymeniacidon sp.	BO 160804-04	145.6	3.9
Hymeniacidon sp.	BO 160804-04	145.6	4.42
Hymeniacidon sp.	BO 160804-04	150.8	4.94
Hymeniacidon sp.	BO 160804-04	150.8	5.2
Hymeniacidon sp.	BO 160804-04	153.4	3.9
Hymeniacidon sp.	BO 160804-04	156	4.68
Hymeniacidon sp.	BO 160804-04	156	5.2
Hymeniacidon sp.	BO 160804-04	166.4	5.2
Hymeniacidon sp.	BO 160804-04	169	4.94
Hymeniacidon sp.	BO 160804-04	174.2	4.68
Hymeniacidon sp.	BO 160804-04	182	5.2
Hymeniacidon sp.	BO 160804-04	182	5.2
Hymeniacidon sp.	BO 160804-04	182	5.2
Hymeniacidon sp.	BO 160804-04	187.2	5.2
Hymeniacidon sp.	BO 160804-04	187.2	5.2
Hymeniacidon sp.	BO 160804-04	187.2	5.2
Hymeniacidon sp.	BO 160804-04	189.8	5.46
Hymeniacidon sp.	BO 160804-04	195	5.2
Hymeniacidon sp.	BO 160804-04	195	5.72
Hymeniacidon sp.	BO 160804-04	197.6	5.2
Hymeniacidon sp.	BO 160804-04	200.2	5.2
Hymeniacidon sp.	BO 160804-04	202.8	5.46
Hymeniacidon sp.	BO 160804-04	202.8	5.46
Hymeniacidon sp.	BO 160804-04	205.4	4.94
Hymeniacidon sp.	BO 160804-04	208	5.2
Hymeniacidon sp.	BO 160804-04	213.2	5.2
Hymeniacidon sp.	BO 160804-04	215.8	5.46
Hymeniacidon sp.	BO 160804-04	215.8	5.98
Hymeniacidon sp.	BO 160804-04	221	6.5
Hymeniacidon sp.	BO 160804-04	221	5.2
Hymeniacidon sp.	BO 160804-04	223.6	5.2
Hymeniacidon sp.	BO 160804-04	226.2	5.2
Hymeniacidon sp.	BO 160804-04	228.8	7.54
Hymeniacidon sp.	BO 160804-04	228.8	5.72
Hymeniacidon sp.	BO 160804-04	228.8	5.72
Hymeniacidon sp.	BO 160804-04	231.4	5.72
Hymeniacidon sp.	BO 160804-04	234	6.24
Hymeniacidon sp.	BO 160804-04	244.4	5.2
Hymeniacidon sp.	BO 160804-04	247	6.5
Hymeniacidon sp.	BO 160804-04	249.6	7.54
Hymeniacidon sp.	BO 160804-04	252	7.8
Hymeniacidon sp.	BO 160804-04	252.2	5.72
Hymeniacidon sp.	BO 160804-04	252.2	6.5
Hymeniacidon sp.	BO 160804-04	254.8	5.72
Hymeniacidon sp.	BO 160804-04	254.8	5.2
Hymeniacidon sp.	BO 160804-04	257.4	7.02
Hymeniacidon sp.	BO 160804-04	260	5.72
Hymeniacidon sp.	BO 160804-04	262.5	7.8
Hymeniacidon sp.	BO 160804-04	262.5	7.02
Hymeniacidon sp.	BO 160804-04	262.5	7.8
Hymeniacidon sp.	BO 160804-04	262.5	7.54
Hymeniacidon sp.	BO 160804-04	262.5	5.46
Hymeniacidon sp.	BO 160804-04	262.5	7.28
Hymeniacidon sp.	BO 160804-04	262.6	7.28
Hymeniacidon sp.	BO 160804-04	262.6	6.24
Hymeniacidon sp.	BO 160804-04	262.6	6.5
Hymeniacidon sp.	BO 160804-04	273	6.5
Hymeniacidon sp.	BO 160804-04	273	5.46
Hymeniacidon sp.	BO 160804-04	273	7.54
Hymeniacidon sp.	BO 160804-04	283.5	8.32
Hymeniacidon sp.	BO 160804-04	283.5	7.8
Hymeniacidon sp.	BO 160804-04	283.5	10.4
Hymeniacidon sp.	BO 160804-04	283.5	7.02
Hymeniacidon sp.	BO 160804-04	283.5	6.76
Hymeniacidon sp.	BO 160804-04	283.5	7.28
Hymeniacidon sp.	BO 160804-04	283.5	10.4
Hymeniacidon sp.	BO 160804-04	294	7.8
Hymeniacidon sp.	BO 160804-04	304.5	7.8
Hymeniacidon sp.	BO 160804-04	304.5	7.8
Hymeniacidon sp.	BO 160804-04	304.5	6.5
Hymeniacidon sp.	BO 160804-04	304.5	7.8
Hymeniacidon sp.	BO 160804-04	304.5	7.54
Hymeniacidon sp.	BO 160804-04	304.5	8.32
Hymeniacidon sp.	BO 160804-04	304.5	8.32
Hymeniacidon sp.	BO 160804-04	315	8.58
Hymeniacidon sp.	BO 160804-04	315	7.8
Hymeniacidon sp.	BO 160804-04	315	7.8
Hymeniacidon sp.	BO 160804-04	315	8.32
Hymeniacidon sp.	BO 160804-04	325.5	9.36
Hymeniacidon sp.	BO 160804-04	325.5	5.2
Hymeniacidon sp.	BO 160804-04	325.5	8.06
Hymeniacidon sp.	BO 160804-04	325.5	8.32
Hymeniacidon sp.	BO 160804-04	325.5	6.5
Hymeniacidon sp.	BO 160804-04	325.5	7.8
Hymeniacidon sp.	BO 160804-04	336	7.8
Hymeniacidon sp.	BO 160804-04	336	6.76
Hymeniacidon sp.	BO 160804-04	336	9.36
Hymeniacidon sp.	BO 160804-04	336	6.5
Hymeniacidon sp.	BO 160804-04	346.5	10.14
Hymeniacidon sp.	BO 160804-04	357	7.8
Hymeniacidon sp.	BO 160804-04	357	9.36
Hymeniacidon sp.	BO 160804-04	357	10.92
Hymeniacidon sp.	BO 160804-04	367.5	11.96
Hymeniacidon sp.	BO 160804-04	367.5	10.4
Hymeniacidon sp.	BO 160804-04	367.5	10.4
Hymeniacidon sp.	BO 160804-04	367.5	7.8
Hymeniacidon sp.	BO 160804-04	378	11.7
Hymeniacidon sp.	BO 160804-04	388.5	10.14
Hymeniacidon sp.	BO 160804-04	388.5	10.66
Hymeniacidon sp.	MNRJ 21598	106.86	4.2
Hymeniacidon sp.	MNRJ 21598	112.98	1.92
Hymeniacidon sp.	MNRJ 21598	113.58	1.68
Hymeniacidon sp.	MNRJ 21598	115.44	2.52
Hymeniacidon sp.	MNRJ 21598	117	1
Hymeniacidon sp.	MNRJ 21598	127.38	1.8
Hymeniacidon sp.	MNRJ 21598	131.82	1.8
Hymeniacidon sp.	MNRJ 21598	135.24	1.68
Hymeniacidon sp.	MNRJ 21598	137.52	3.06
Hymeniacidon sp.	MNRJ 21598	139	3
Hymeniacidon sp.	MNRJ 21598	142.62	3
Hymeniacidon sp.	MNRJ 21598	148.2	2.46
Hymeniacidon sp.	MNRJ 21598	155.7	4.56
Hymeniacidon sp.	MNRJ 21598	160.5	1.8
Hymeniacidon sp.	MNRJ 21598	168.6	3
Hymeniacidon sp.	MNRJ 21598	169.08	2.46
Hymeniacidon sp.	MNRJ 21598	172.86	3
Hymeniacidon sp.	MNRJ 21598	175	3
Hymeniacidon sp.	MNRJ 21598	185.04	4.26
Hymeniacidon sp.	MNRJ 21598	185.46	2.7
Hymeniacidon sp.	MNRJ 21598	187.92	2.46
Hymeniacidon sp.	MNRJ 21598	192.84	4.02
Hymeniacidon sp.	MNRJ 21598	194.04	3.6
Hymeniacidon sp.	MNRJ 21598	197.4	3.66
Hymeniacidon sp.	MNRJ 21598	202.44	4.2
Hymeniacidon sp.	MNRJ 21598	207.72	2.46
Hymeniacidon sp.	MNRJ 21598	208.74	3.78
Hymeniacidon sp.	MNRJ 21598	209.58	2.46
Hymeniacidon sp.	MNRJ 21598	210.54	2.16
Hymeniacidon sp.	MNRJ 21598	216.06	3.84
Hymeniacidon sp.	MNRJ 21598	217	3
Hymeniacidon sp.	MNRJ 21598	219.84	3
Hymeniacidon sp.	MNRJ 21598	224.4	5.34
Hymeniacidon sp.	MNRJ 21598	225.36	4.38
Hymeniacidon sp.	MNRJ 21598	228.54	3.6
Hymeniacidon sp.	MNRJ 21598	232.44	4.02
Hymeniacidon sp.	MNRJ 21598	234.3	4.32
Hymeniacidon sp.	MNRJ 21598	236.28	4.2
Hymeniacidon sp.	MNRJ 21598	242.04	5.34
Hymeniacidon sp.	MNRJ 21598	242.82	3.84
Hymeniacidon sp.	MNRJ 21598	243.06	2.4
Hymeniacidon sp.	MNRJ 21598	243.24	5.34
Hymeniacidon sp.	MNRJ 21598	245.28	6.24
Hymeniacidon sp.	MNRJ 21598	246.36	3.06
Hymeniacidon sp.	MNRJ 21598	247.44	3.42
Hymeniacidon sp.	MNRJ 21598	261.84	6.6
Hymeniacidon sp.	MNRJ 21598	269.88	3.48
Hymeniacidon sp.	MNRJ 21598	282.18	3.78
Hymeniacidon sp.	MNRJ 21598	291.06	4.86
Hymeniacidon sp.	MNRJ 21598	313.2	7.26
Hymeniacidon sp.	USNM 37950	184	3.9
Hymeniacidon sp.	USNM 37950	191.3	4.3
Hymeniacidon sp.	USNM 37950	201.4	3.7
Hymeniacidon sp.	USNM 37950	208.3	3.6
Hymeniacidon sp.	USNM 37950	215.7	3.9
Hymeniacidon sp.	USNM 37950	219.6	4.8
Hymeniacidon sp.	USNM 37950	221.8	4.1
Hymeniacidon sp.	USNM 37950	225.7	5.1
Hymeniacidon sp.	USNM 37950	236.7	4.6
Hymeniacidon sp.	USNM 37950	243.6	4.4
Hymeniacidon sp.	USNM 37950	245.2	4
Hymeniacidon sp.	USNM 37950	251.3	4.6
Hymeniacidon sp.	USNM 37950	253.6	4.2
Hymeniacidon sp.	USNM 37950	254.7	5
Hymeniacidon sp.	USNM 37950	254.7	4.8
Hymeniacidon sp.	USNM 37950	257	5.3
Hymeniacidon sp.	USNM 37950	266.1	5
Hymeniacidon sp.	USNM 37950	267.1	3.5
Hymeniacidon sp.	USNM 37950	270.9	4.1
Hymeniacidon sp.	USNM 37950	273.2	5.8
Hymeniacidon sp.	USNM 37950	274.2	5.8
Hymeniacidon sp.	USNM 37950	274.3	3.5
Hymeniacidon sp.	USNM 37950	275.8	5.2
Hymeniacidon sp.	USNM 37950	277.3	4.2
Hymeniacidon sp.	USNM 37950	279.1	5
Hymeniacidon sp.	USNM 37950	283	4.9
Hymeniacidon sp.	USNM 37950	284	3.7
Hymeniacidon sp.	USNM 37950	285.7	4.9
Hymeniacidon sp.	USNM 37950	287.5	4.5
Hymeniacidon sp.	USNM 37950	287.9	3.8
Hymeniacidon sp.	USNM 37950	288.1	4.5
Hymeniacidon sp.	USNM 37950	290.4	5.4
Hymeniacidon sp.	USNM 37950	290.7	5.2
Hymeniacidon sp.	USNM 37950	291.9	4.2
Hymeniacidon sp.	USNM 37950	292.4	5.1
Hymeniacidon sp.	USNM 37950	293.9	4.9
Hymeniacidon sp.	USNM 37950	293.9	5.5
Hymeniacidon sp.	USNM 37950	294.4	4.5
Hymeniacidon sp.	USNM 37950	295.3	5.1
Hymeniacidon sp.	USNM 37950	295.8	5.7
Hymeniacidon sp.	USNM 37950	297.5	5.5
Hymeniacidon sp.	USNM 37950	298.1	4.1
Hymeniacidon sp.	USNM 37950	298.8	5.5
Hymeniacidon sp.	USNM 37950	300.9	4.5
Hymeniacidon sp.	USNM 37950	301.2	5.7
Hymeniacidon sp.	USNM 37950	302.7	3.7
Hymeniacidon sp.	USNM 37950	303.7	4.1
Hymeniacidon sp.	USNM 37950	303.8	4.9
Hymeniacidon sp.	USNM 37950	304.3	4.7
Hymeniacidon sp.	USNM 37950	306.1	5.2
Hymeniacidon sp.	USNM 37950	307.5	4.7
Hymeniacidon sp.	USNM 37950	307.8	5.2
Hymeniacidon sp.	USNM 37950	310.3	4.7
Hymeniacidon sp.	USNM 37950	312.9	4.8
Hymeniacidon sp.	USNM 37950	312.9	6.1
Hymeniacidon sp.	USNM 37950	313.4	4.3
Hymeniacidon sp.	USNM 37950	314.8	5.4
Hymeniacidon sp.	USNM 37950	317.3	4.7
Hymeniacidon sp.	USNM 37950	318.4	5.9
Hymeniacidon sp.	USNM 37950	321.6	4.5
Hymeniacidon sp.	USNM 37950	323	5.3
Hymeniacidon sp.	USNM 37950	324	6.4
Hymeniacidon sp.	USNM 37950	325.7	4.5
Hymeniacidon sp.	USNM 37950	326.6	4.8
Hymeniacidon sp.	USNM 37950	331.9	4.3
Hymeniacidon sp.	USNM 37950	334.3	5.8
Hymeniacidon sp.	USNM 37950	338.6	6.6
Hymeniacidon sp.	USNM 37950	341.4	5.6
Hymeniacidon sp.	USNM 37950	344.9	5.8
Hymeniacidon sp.	USNM 37950	347.2	5
Hymeniacidon sp.	USNM 37950	366.3	5.9
Hymeniacidon sp.	USNM 41375	137.3	3
Hymeniacidon sp.	USNM 41375	150.6	2.8
Hymeniacidon sp.	USNM 41375	151.3	2.6
Hymeniacidon sp.	USNM 41375	172.2	3.5
Hymeniacidon sp.	USNM 41375	172.6	2.5
Hymeniacidon sp.	USNM 41375	172.6	2.9
Hymeniacidon sp.	USNM 41375	173.9	2.3
Hymeniacidon sp.	USNM 41375	179.9	2.8
Hymeniacidon sp.	USNM 41375	180.3	2.6
Hymeniacidon sp.	USNM 41375	181.7	3
Hymeniacidon sp.	USNM 41375	182.6	3.1
Hymeniacidon sp.	USNM 41375	184.3	2.9
Hymeniacidon sp.	USNM 41375	185.9	3.4
Hymeniacidon sp.	USNM 41375	187.7	3.6
Hymeniacidon sp.	USNM 41375	188.9	3.1
Hymeniacidon sp.	USNM 41375	189.1	3.2
Hymeniacidon sp.	USNM 41375	189.4	2.2
Hymeniacidon sp.	USNM 41375	190.9	2.5
Hymeniacidon sp.	USNM 41375	193.9	3.4
Hymeniacidon sp.	USNM 41375	194.1	3.6
Hymeniacidon sp.	USNM 41375	195.1	2.9
Hymeniacidon sp.	USNM 41375	200.3	3.2
Hymeniacidon sp.	USNM 41375	200.7	2.6
Hymeniacidon sp.	USNM 41375	201.1	3
Hymeniacidon sp.	USNM 41375	202.9	3
Hymeniacidon sp.	USNM 41375	212	4.2
Hymeniacidon sp.	USNM 41375	214.4	3.8
Hymeniacidon sp.	USNM 41375	214.8	3.6
Hymeniacidon sp.	USNM 41375	215.1	4
Hymeniacidon sp.	USNM 41375	219.1	3.6
Hymeniacidon sp.	USNM 41375	225.2	4.1
Hymeniacidon sp.	USNM 41375	225.7	3.6
Hymeniacidon sp.	USNM 41375	226.6	2.7
Hymeniacidon sp.	USNM 41375	227.9	4.3
Hymeniacidon sp.	USNM 41375	230.8	3.7
Hymeniacidon sp.	USNM 41375	235.9	3.9
Hymeniacidon sp.	USNM 41375	237.4	3.3
Hymeniacidon sp.	USNM 41375	237.9	3.3
Hymeniacidon sp.	USNM 41375	239.8	3.6
Hymeniacidon sp.	USNM 41375	241.4	4.6
Hymeniacidon sp.	USNM 41375	241.8	4.3
Hymeniacidon sp.	USNM 41375	249.6	3.6
Hymeniacidon sp.	USNM 41375	252.2	5.7
Hymeniacidon sp.	USNM 41375	255.7	3.3
Hymeniacidon sp.	USNM 41375	255.8	3.7
Hymeniacidon sp.	USNM 41375	262.4	4.5
Hymeniacidon sp.	USNM 41375	266.5	5.2
Hymeniacidon sp.	USNM 41375	269.7	4.4
Hymeniacidon sp.	USNM 41375	274	3.2
Hymeniacidon sp.	USNM 41375	275.9	4.4
Hymeniacidon sp.	USNM 41375	276.2	5
Hymeniacidon sp.	USNM 41375	277.6	4.1
Hymeniacidon sp.	USNM 41375	278.6	4.8
Hymeniacidon sp.	USNM 41375	280.6	3.4
Hymeniacidon sp.	USNM 41375	283.3	4.4
Hymeniacidon sp.	USNM 41375	284.2	4
Hymeniacidon sp.	USNM 41375	285.2	4.4
Hymeniacidon sp.	USNM 41375	286.4	4
Hymeniacidon sp.	USNM 41375	287.1	4.2
Hymeniacidon sp.	USNM 41375	289.7	4.4
Hymeniacidon sp.	USNM 41375	290.1	4.3
Hymeniacidon sp.	USNM 41375	292.1	4.6
Hymeniacidon sp.	USNM 41375	295.2	4.6
Hymeniacidon sp.	USNM 41375	295.6	3.3
Hymeniacidon sp.	USNM 41375	295.8	5.8
Hymeniacidon sp.	USNM 41375	300.2	4.8
Hymeniacidon sp.	USNM 41375	309.5	4.7
Hymeniacidon sp.	USNM 41375	315.1	5.1
Hymeniacidon sp.	USNM 41375	319.9	4.7
Hymeniacidon sp.	USNM 41375	321.4	4.3
Hymeniacidon sp.	USNM 41375	322.1	4.6
Hymeniacidon sp.	USNM 41375	327.8	5.2
Hymeniacidon sp.	USNM 41375	329	4.5
Hymeniacidon sp.	USNM 41375	330.2	4.9
Hymeniacidon sp.	USNM 41375	335.9	5.1
Hymeniacidon sp.	USNM 41375	343.5	4.8
Hymeniacidon sp.	USNM 41425	207	7.9
Hymeniacidon sp.	USNM 41425	207	7.6
Hymeniacidon sp.	USNM 41425	214.1	6.9
Hymeniacidon sp.	USNM 41425	225.9	7.4
Hymeniacidon sp.	USNM 41425	230.3	6.2
Hymeniacidon sp.	USNM 41425	230.8	9
Hymeniacidon sp.	USNM 41425	234	6.1
Hymeniacidon sp.	USNM 41425	235.7	5.5
Hymeniacidon sp.	USNM 41425	236.5	7.4
Hymeniacidon sp.	USNM 41425	236.8	7
Hymeniacidon sp.	USNM 41425	237.6	5.7
Hymeniacidon sp.	USNM 41425	238.1	7.5
Hymeniacidon sp.	USNM 41425	239.2	7.5
Hymeniacidon sp.	USNM 41425	239.6	7.4
Hymeniacidon sp.	USNM 41425	240.2	7.8
Hymeniacidon sp.	USNM 41425	240.7	6.6
Hymeniacidon sp.	USNM 41425	242.5	7.1
Hymeniacidon sp.	USNM 41425	245.3	4.8
Hymeniacidon sp.	USNM 41425	245.7	6.4
Hymeniacidon sp.	USNM 41425	245.7	8.8
Hymeniacidon sp.	USNM 41425	247.2	7.3
Hymeniacidon sp.	USNM 41425	247.9	7.8
Hymeniacidon sp.	USNM 41425	248.4	6.5
Hymeniacidon sp.	USNM 41425	250.2	4.2
Hymeniacidon sp.	USNM 41425	250.2	4.7
Hymeniacidon sp.	USNM 41425	250.3	7.9
Hymeniacidon sp.	USNM 41425	251.4	7.6
Hymeniacidon sp.	USNM 41425	252.6	7.2
Hymeniacidon sp.	USNM 41425	253.1	6
Hymeniacidon sp.	USNM 41425	253.2	6.8
Hymeniacidon sp.	USNM 41425	253.8	7.3
Hymeniacidon sp.	USNM 41425	257	6.2
Hymeniacidon sp.	USNM 41425	257.1	6.3
Hymeniacidon sp.	USNM 41425	260.7	6.1
Hymeniacidon sp.	USNM 41425	262.5	5
Hymeniacidon sp.	USNM 41425	263.7	6.7
Hymeniacidon sp.	USNM 41425	264.8	7
Hymeniacidon sp.	USNM 41425	267.6	7.8
Hymeniacidon sp.	USNM 41425	268.4	8.4
Hymeniacidon sp.	USNM 41425	268.7	6.3
Hymeniacidon sp.	USNM 41425	269.4	8.1
Hymeniacidon sp.	USNM 41425	270.3	6.6
Hymeniacidon sp.	USNM 41425	271.4	6.5
Hymeniacidon sp.	USNM 41425	272.5	6.6
Hymeniacidon sp.	USNM 41425	272.7	5.5
Hymeniacidon sp.	USNM 41425	273.4	8.1
Hymeniacidon sp.	USNM 41425	274.2	7.4
Hymeniacidon sp.	USNM 41425	274.7	7.5
Hymeniacidon sp.	USNM 41425	278.5	7.1
Hymeniacidon sp.	USNM 41425	279.3	6.5
Hymeniacidon sp.	USNM 41425	281	5.2
Hymeniacidon sp.	USNM 41425	282.3	6.9
Hymeniacidon sp.	USNM 41425	283.4	5.8
Hymeniacidon sp.	USNM 41425	283.7	7.2
Hymeniacidon sp.	USNM 41425	283.8	5.9
Hymeniacidon sp.	USNM 41425	284.4	7.3
Hymeniacidon sp.	USNM 41425	285.8	7
Hymeniacidon sp.	USNM 41425	286.3	6
Hymeniacidon sp.	USNM 41425	286.7	6
Hymeniacidon sp.	USNM 41425	288.2	6.5
Hymeniacidon sp.	USNM 41425	290.3	6.9
Hymeniacidon sp.	USNM 41425	291.6	7.1
Hymeniacidon sp.	USNM 41425	294	7
Hymeniacidon sp.	USNM 41425	297.2	5.4
Hymeniacidon sp.	USNM 41425	303.4	6.1
Hymeniacidon sp.	USNM 41425	307.8	7
Hymeniacidon sp.	USNM 41425	312.7	6.6
Hymeniacidon upaonassu	MNRJ 21360	128.46	4.8
Hymeniacidon upaonassu	MNRJ 21360	144.66	3.6
Hymeniacidon upaonassu	MNRJ 21360	154.44	2.4
Hymeniacidon upaonassu	MNRJ 21360	159	5
Hymeniacidon upaonassu	MNRJ 21360	164.22	2.7
Hymeniacidon upaonassu	MNRJ 21360	164.76	7.32
Hymeniacidon upaonassu	MNRJ 21360	166.86	3.78
Hymeniacidon upaonassu	MNRJ 21360	168	3.78
Hymeniacidon upaonassu	MNRJ 21360	169.02	7.68
Hymeniacidon upaonassu	MNRJ 21360	173.82	6
Hymeniacidon upaonassu	MNRJ 21360	176.4	2.4
Hymeniacidon upaonassu	MNRJ 21360	178	5
Hymeniacidon upaonassu	MNRJ 21360	180.06	2.7
Hymeniacidon upaonassu	MNRJ 21360	180.36	2.4
Hymeniacidon upaonassu	MNRJ 21360	184	4
Hymeniacidon upaonassu	MNRJ 21360	185	3
Hymeniacidon upaonassu	MNRJ 21360	193.92	2.7
Hymeniacidon upaonassu	MNRJ 21360	195.96	5.4
Hymeniacidon upaonassu	MNRJ 21360	197.04	3.42
Hymeniacidon upaonassu	MNRJ 21360	203.52	5.34
Hymeniacidon upaonassu	MNRJ 21360	209.28	4.86
Hymeniacidon upaonassu	MNRJ 21360	212	3
Hymeniacidon upaonassu	MNRJ 21360	220	3
Hymeniacidon upaonassu	MNRJ 21360	228.36	4.26
Hymeniacidon upaonassu	MNRJ 21360	232.38	7.02
Hymeniacidon upaonassu	MNRJ 21360	235.5	3.6
Hymeniacidon upaonassu	MNRJ 21360	243	5
Hymeniacidon upaonassu	MNRJ 21360	246.66	4.8
Hymeniacidon upaonassu	MNRJ 21360	261.9	5.4
Hymeniacidon upaonassu	MNRJ 21360	264	5
Hymeniacidon upaonassu	MNRJ 21360	275.82	5.34
Hymeniacidon upaonassu	MNRJ 21360	277.8	6
Hymeniacidon upaonassu	MNRJ 21360	285.6	6
Hymeniacidon upaonassu	MNRJ 21360	301.32	7.2
Hymeniacidon upaonassu	MNRJ 21360	308.04	6
Hymeniacidon upaonassu	MNRJ 21360	314	5
Hymeniacidon upaonassu	MNRJ 21360	323.28	9.66
Hymeniacidon upaonassu	MNRJ 21360	332.16	4.56
Hymeniacidon upaonassu	MNRJ 21360	333.66	7.2
Hymeniacidon upaonassu	MNRJ 21360	333.96	6
Hymeniacidon upaonassu	MNRJ 21360	350.94	7.56
Hymeniacidon upaonassu	MNRJ 21360	351	4
Hymeniacidon upaonassu	MNRJ 21360	374	6
Hymeniacidon upaonassu	MNRJ 21360	378	5
Hymeniacidon upaonassu	MNRJ 21360	380.52	8.88
Hymeniacidon upaonassu	MNRJ 21360	399.6	5.4
Hymeniacidon upaonassu	MNRJ 21360	403.02	5.34
Hymeniacidon upaonassu	MNRJ 21360	417.96	5.1
Hymeniacidon upaonassu	MNRJ 21360	446.1	6.66
Hymeniacidon upaonassu	MNRJ 21360	454.8	8.34
Hymeniacidon upaonassu	MNRJ 21390	144	2
Hymeniacidon upaonassu	MNRJ 21390	144	5
Hymeniacidon upaonassu	MNRJ 21390	163.2	4.8
Hymeniacidon upaonassu	MNRJ 21390	163.44	5.34
Hymeniacidon upaonassu	MNRJ 21390	178.02	3.42
Hymeniacidon upaonassu	MNRJ 21390	179	4
Hymeniacidon upaonassu	MNRJ 21390	180	5
Hymeniacidon upaonassu	MNRJ 21390	182.7	6.24
Hymeniacidon upaonassu	MNRJ 21390	183.24	6.48
Hymeniacidon upaonassu	MNRJ 21390	185	6
Hymeniacidon upaonassu	MNRJ 21390	187.98	7.44
Hymeniacidon upaonassu	MNRJ 21390	189	5
Hymeniacidon upaonassu	MNRJ 21390	190	6
Hymeniacidon upaonassu	MNRJ 21390	194	5
Hymeniacidon upaonassu	MNRJ 21390	196.86	3.6
Hymeniacidon upaonassu	MNRJ 21390	197	6
Hymeniacidon upaonassu	MNRJ 21390	199	5
Hymeniacidon upaonassu	MNRJ 21390	202	5
Hymeniacidon upaonassu	MNRJ 21390	202	6
Hymeniacidon upaonassu	MNRJ 21390	204	10
Hymeniacidon upaonassu	MNRJ 21390	206	8
Hymeniacidon upaonassu	MNRJ 21390	206.04	4.68
Hymeniacidon upaonassu	MNRJ 21390	214	5
Hymeniacidon upaonassu	MNRJ 21390	214	6
Hymeniacidon upaonassu	MNRJ 21390	222	7
Hymeniacidon upaonassu	MNRJ 21390	223	7
Hymeniacidon upaonassu	MNRJ 21390	245.34	8.4
Hymeniacidon upaonassu	MNRJ 21390	258.48	7.2
Hymeniacidon upaonassu	MNRJ 21390	261	4
Hymeniacidon upaonassu	MNRJ 21390	277.74	5.46
Hymeniacidon upaonassu	MNRJ 21390	281	8
Hymeniacidon upaonassu	MNRJ 21390	306	6
Hymeniacidon upaonassu	MNRJ 21390	317	7
Hymeniacidon upaonassu	MNRJ 21390	327	5
Hymeniacidon upaonassu	MNRJ 21390	333.66	5.34
Hymeniacidon upaonassu	MNRJ 21390	338	6
Hymeniacidon upaonassu	MNRJ 21390	345.78	7.2
Hymeniacidon upaonassu	MNRJ 21390	350	7
Hymeniacidon upaonassu	MNRJ 21390	352.32	4.32
Hymeniacidon upaonassu	MNRJ 21390	373.8	9.3
Hymeniacidon upaonassu	MNRJ 21390	379	6
Hymeniacidon upaonassu	MNRJ 21390	380	5
Hymeniacidon upaonassu	MNRJ 21390	381	9
Hymeniacidon upaonassu	MNRJ 21390	382.74	5.4
Hymeniacidon upaonassu	MNRJ 21390	419.22	6
Hymeniacidon upaonassu	MNRJ 21390	420	6
Hymeniacidon upaonassu	MNRJ 21390	425	6
Hymeniacidon upaonassu	MNRJ 21390	442	8
Hymeniacidon upaonassu	MNRJ 21390	448.74	10.32
Hymeniacidon upaonassu	MNRJ 21390	488	7
Hymeniacidon caerulea	MNRJ 18768	322.62	5.1
Hymeniacidon caerulea	MNRJ 18768	540.3	8.04
Hymeniacidon caerulea	MNRJ 18768	422.88	5.16
Hymeniacidon caerulea	MNRJ 18768	431.58	4.8
Hymeniacidon caerulea	MNRJ 18768	482.94	7.02
Hymeniacidon caerulea	MNRJ 18768	337.74	6
Hymeniacidon caerulea	MNRJ 18768	326.1	5.52
Hymeniacidon caerulea	MNRJ 18768	371.34	3
Hymeniacidon caerulea	MNRJ 18768	381.96	6.48
Hymeniacidon caerulea	MNRJ 18768	362.64	6.12
Hymeniacidon caerulea	MNRJ 18768	396.96	4.68
Hymeniacidon caerulea	MNRJ 18768	364.44	3.06
Hymeniacidon caerulea	MNRJ 18768	471.66	4.2
Hymeniacidon caerulea	MNRJ 18768	311.28	4.26
Hymeniacidon caerulea	MNRJ 18768	448.62	3
Hymeniacidon caerulea	MNRJ 18768	232.86	4.38
Hymeniacidon caerulea	MNRJ 18768	245.52	4.8
Hymeniacidon caerulea	MNRJ 18768	488.16	8.46
Hymeniacidon caerulea	MNRJ 18768	563.88	7.86
Hymeniacidon caerulea	MNRJ 18768	531.36	7.32
Hymeniacidon caerulea	MNRJ 18768	485.46	8.34
Hymeniacidon caerulea	MNRJ 18768	277.32	3
Hymeniacidon caerulea	MNRJ 18768	474.72	7.44
Hymeniacidon caerulea	MNRJ 18768	191.4	4.2
Hymeniacidon caerulea	MNRJ 18768	363.66	5.16
Hymeniacidon caerulea	MNRJ 18768	467.88	7.68
Hymeniacidon caerulea	MNRJ 18768	225.72	3.48
Hymeniacidon caerulea	MNRJ 18768	390.36	4.38
Hymeniacidon caerulea	MNRJ 18768	286.14	7.32
Hymeniacidon caerulea	MNRJ 18768	533.52	5.1
